# Multiple axes of visual system diversity in Ithomiini, an ecologically diverse tribe of mimetic butterflies

**DOI:** 10.1101/2023.07.18.549450

**Authors:** J. Benito Wainwright, Corin Schofield, Max Conway, Daniel Phillips, Elizabeth Martin-Silverstone, Emelie A. Brodrick, Francesco Cicconardi, Martin J. How, Nicholas W. Roberts, Stephen H. Montgomery

**Affiliations:** School of Biological Sciences, University of Bristol, 24 Tyndall Avenue, Bristol, BS8 1TQ, UK; Bristol Palaeobiology Group, School of Earth Sciences, University of Bristol, 24 Tyndall Avenue, Bristol, BS8 1TQ; Living Systems Institute, University of Exeter, Stocker Road, Exeter, EX4 4QD

**Keywords:** Allometric scaling, apposition compound eye, Lepidoptera, neuroecology, optic lobe, visual ecology

## Abstract

The striking structural variation seen in arthropod visual systems can be explained by the overall quantity and spatio-temporal structure of light within habitats coupled with developmental and physiological constraints. However, little is currently known about how fine-scale variation in visual structures arise across shorter evolutionary and ecological scales. In this study, we characterise patterns of interspecific (between species), intraspecific (between sexes) and intraindividual (between eye regions) variation in the visual system of four ithomiine butterfly species. These species are part of a diverse 26-Myr-old Neotropical radiation where changes in mimetic colouration are associated with fine-scale shifts in ecology, such as microhabitat preference. By using a combination of selection analyses on visual opsin sequences, in-vivo ophthalmoscopy, micro-computed tomography (micro-CT), immunohistochemistry, confocal microscopy, and neural tracing, we quantify and describe physiological, anatomical, and molecular traits involved in visual processing. Using these data, we provide evidence of substantial variation within the visual systems of Ithomiini, including: i) relaxed selection on visual opsins, perhaps mediated by habitat preference, ii) interspecific shifts in visual system physiology and anatomy, and iii) extensive sexual dimorphism, including the complete absence of a butterfly-specific optic neuropil in the males of some species. We conclude that considerable visual system variation can exist within diverse insect radiations, hinting at the evolutionary lability of these systems to rapidly develop specialisations to distinct visual ecologies, with selection acting at both the perceptual, processing, and molecular level.

**Summary statement:** Physiological, anatomical, and molecular evidence of extensive visual system variation within a diverse butterfly radiation, hinting at the lability of visual systems to evolve specialisations to distinct visual environments.
