## Supplementary Tables for "Multiple axes of visual system diversity in Ithomiini, an ecologically diverse tribe of mimetic butterflies"

### Sheet: S1 Opsin Sequences
S1: Visual Opsin Sequences used for Selection Analyses
Subfamily	Species	Opsin Name	Locality	GenBank Accession Number	Publication Reference
Heliconiinae	Agraulis vanillae	UVRh	Huntington Beach, California, USA	EU449018	Pohl, N., Sison-Mangus, M. P., Yee, E. N. Liswi, S. W. & Briscoe, A. D. (2009). Impact of duplicate gene copies on phylogenetic analysis and divergence time estimates in butterflies, BMC Evolutionary Biology, 9, Article no. 99.
Heliconiinae	Agraulis vanillae	BRh	Huntington Beach, California, USA	EU358780	Pohl, N., Sison-Mangus, M. P., Yee, E. N. Liswi, S. W. & Briscoe, A. D. (2009). Impact of duplicate gene copies on phylogenetic analysis and divergence time estimates in butterflies, BMC Evolutionary Biology, 9, Article no. 99.
Heliconiinae	Agraulis vanillae	LWRh	Huntington Beach, California, USA	DQ924367	Frentiu, F. D., Bernard, G. D., Sison-Mangus, M. P., Brower, A. D. & Briscoe, A. D. (2007). Gene duplication is an evolutionary mechanism for expanding spectral diversity in the long-wavelength photopigments of butterflies, Molecular Biology and Evolution, 24, 2016-2028.
Heliconiinae	Dione juno	UVRh	Oaxaca, Mexico	HM366553	Bybee, S. M., Yuan, F., Ramstetter, M. D., Llorente-Bousquets, J., Reed, R. D., Osorio, D. & Briscoe, A. D. (2012). UV photoreceptors and UV-yellow wing patterns in Heliconius butterflies allow a color signal to serve both mimicry and intraspecific communication, American Naturalist, 179, 38-51.
Heliconiinae	Dione juno	BRh	Oaxaca, Mexico	HM366556	McCulloch, K. J., Yuan, F., Zhen, Y., Aardema, M. L., Smith, G., Llorente-Bousquets, J., Andolfatto, P. & Briscoe, A. D. (2017). Sexual dimorphism and retinal mosaic diversification following the evolution of a violet receptor in butterflies, Molecular Biology and Evolution, 34, 2271-2284.
Heliconiinae	Dione juno	LWRh	Oaxaca, Mexico	HM366559	McCulloch, K. J., Yuan, F., Zhen, Y., Aardema, M. L., Smith, G., Llorente-Bousquets, J., Andolfatto, P. & Briscoe, A. D. (2017). Sexual dimorphism and retinal mosaic diversification following the evolution of a violet receptor in butterflies, Molecular Biology and Evolution, 34, 2271-2284.
Heliconiinae	Heliconius melpomene	UVRh2	El Rodeo, Costa Rica	GQ451902	Briscoe, A. D., Bybee, S. M., Bernard, G. D., Yuan, F., Sison-Mangus, M. P., Reed, R. D., Warren, A. D., Llorente-Bousquets, J. & Chiao, C. C. (2010). Positive selection of a duplicated UV-sensitive visual pigment coincides with wing pigment evolution in Heliconius butterflies, Proceedings of the National Academy of Sciences, 107, 3628-3633.
Heliconiinae	Heliconius melpomene	UVRh1	El Rodeo, Costa Rica	GQ451901	Briscoe, A. D., Bybee, S. M., Bernard, G. D., Yuan, F., Sison-Mangus, M. P., Reed, R. D., Warren, A. D., Llorente-Bousquets, J. & Chiao, C. C. (2010). Positive selection of a duplicated UV-sensitive visual pigment coincides with wing pigment evolution in Heliconius butterflies, Proceedings of the National Academy of Sciences, 107, 3628-3633.
Heliconiinae	Heliconius melpomene	BRh	El Rodeo, Costa Rica	AY918897	Sison-Mangus, M. P., Bernard, G. D., Lampel, J. & Briscoe, A. D. (2006). Beauty in the eye of the beholder: the two blue opsins of lycaenid butterflies and the opsin gene-driven evolution of sexuall dimorphic eyes, Journal of Experimental Biology, 209, 3079-3090.
Heliconiinae	Heliconius melpomene	LWRh	El Rodeo, Costa Rica	GU324702	Yuan, F., Bernard, G. D., Le, J. & Briscoe, A. D. (2010). Contrasting model of evolution of the visual pigments in Heliconius butterflies, Molecular Biology and Evolution, 27, 2392-2405.
Heliconiinae	Heliconius erato	UVRh2	Pichincha, Ecuador	MF035588	McCulloch, K. J., Yuan, F., Zhen, Y., Aardema, M. L., Smith, G., Llorente-Bousquets, J., Andolfatto, P. & Briscoe, A. D. (2017). Sexual dimorphism and retinal mosaic diversification following the evolution of a violet receptor in butterflies, Molecular Biology and Evolution, 34, 2271-2284.
Heliconiinae	Heliconius erato	UVRh1	Pichincha, Ecuador	MF035587	McCulloch, K. J., Yuan, F., Zhen, Y., Aardema, M. L., Smith, G., Llorente-Bousquets, J., Andolfatto, P. & Briscoe, A. D. (2017). Sexual dimorphism and retinal mosaic diversification following the evolution of a violet receptor in butterflies, Molecular Biology and Evolution, 34, 2271-2284.
Heliconiinae	Heliconius erato	BRh	Pichincha, Ecuador	MF035586	McCulloch, K. J., Yuan, F., Zhen, Y., Aardema, M. L., Smith, G., Llorente-Bousquets, J., Andolfatto, P. & Briscoe, A. D. (2017). Sexual dimorphism and retinal mosaic diversification following the evolution of a violet receptor in butterflies, Molecular Biology and Evolution, 34, 2271-2284.
Heliconiinae	Heliconius erato	LWRh	Pichincha, Ecuador	MF035585	McCulloch, K. J., Yuan, F., Zhen, Y., Aardema, M. L., Smith, G., Llorente-Bousquets, J., Andolfatto, P. & Briscoe, A. D. (2017). Sexual dimorphism and retinal mosaic diversification following the evolution of a violet receptor in butterflies, Molecular Biology and Evolution, 34, 2271-2284.
Heliconiinae	Eueides isabella	UVRh	The Butterfly Farm - Costa Rica Entomological Supply	MF035500	McCulloch, K. J., Yuan, F., Zhen, Y., Aardema, M. L., Smith, G., Llorente-Bousquets, J., Andolfatto, P. & Briscoe, A. D. (2017). Sexual dimorphism and retinal mosaic diversification following the evolution of a violet receptor in butterflies, Molecular Biology and Evolution, 34, 2271-2284.
Heliconiinae	Eueides isabella	BRh	The Butterfly Farm - Costa Rica Entomological Supply	MF035499	McCulloch, K. J., Yuan, F., Zhen, Y., Aardema, M. L., Smith, G., Llorente-Bousquets, J., Andolfatto, P. & Briscoe, A. D. (2017). Sexual dimorphism and retinal mosaic diversification following the evolution of a violet receptor in butterflies, Molecular Biology and Evolution, 34, 2271-2284.
Heliconiinae	Eueides isabella	LWRh	The Butterfly Farm - Costa Rica Entomological Supply	MF035498	McCulloch, K. J., Yuan, F., Zhen, Y., Aardema, M. L., Smith, G., Llorente-Bousquets, J., Andolfatto, P. & Briscoe, A. D. (2017). Sexual dimorphism and retinal mosaic diversification following the evolution of a violet receptor in butterflies, Molecular Biology and Evolution, 34, 2271-2284.
Heliconiinae	Dryas iulia	UVRh	The Butterfly Farm - Costa Rica Entomological Supply	GU324674	Yuan, F., Bernard, G. D., Le, J. & Briscoe, A. D. (2010). Contrasting model of evolution of the visual pigments in Heliconius butterflies, Molecular Biology and Evolution, 27, 2392-2405.
Heliconiinae	Dryas iulia	BRh	The Butterfly Farm - Costa Rica Entomological Supply	GU324681	Yuan, F., Bernard, G. D., Le, J. & Briscoe, A. D. (2010). Contrasting model of evolution of the visual pigments in Heliconius butterflies, Molecular Biology and Evolution, 27, 2392-2405.
Heliconiinae	Dryas iulia	LWRh	The Butterfly Farm - Costa Rica Entomological Supply	GU324694	Yuan, F., Bernard, G. D., Le, J. & Briscoe, A. D. (2010). Contrasting model of evolution of the visual pigments in Heliconius butterflies, Molecular Biology and Evolution, 27, 2392-2405.
Heliconiinae	Speyeria mormonia	UVRh	Mono County, California, USA	EU449019	Pohl, N., Sison-Mangus, M. P., Yee, E. N. Liswi, S. W. & Briscoe, A. D. (2009). Impact of duplicate gene copies on phylogenetic analysis and divergence time estimates in butterflies, BMC Evolutionary Biology, 9, Article no. 99.
Heliconiinae	Speyeria mormonia	BRh	Mono County, California, USA	EU358781	Pohl, N., Sison-Mangus, M. P., Yee, E. N. Liswi, S. W. & Briscoe, A. D. (2009). Impact of duplicate gene copies on phylogenetic analysis and divergence time estimates in butterflies, BMC Evolutionary Biology, 9, Article no. 99.
Heliconiinae	Speyeria mormonia	LWRh	Mono County, California, USA	DQ924366	Frentiu, F. D., Bernard, G. D., Sison-Mangus, M. P., Brower, A. D. & Briscoe, A. D. (2007). Gene duplication is an evolutionary mechanism for expanding spectral diversity in the long-wavelength photopigments of butterflies, Molecular Biology and Evolution, 24, 2016-2028.
Limenitinae	Limenitis weidemeyerii	UVRh	NA	EU449015	NA
Limenitinae	Limenitis weidemeyerii	BRh	NA	EU358778	NA
Limenitinae	Limenitis weidemeyerii	LWRh	NA	EU352196	NA
Limenitinae	Limenitis archippus	UVRh	Franklin County, Massachussets, USA	EU49016	Pohl, N., Sison-Mangus, M. P., Yee, E. N. Liswi, S. W. & Briscoe, A. D. (2009). Impact of duplicate gene copies on phylogenetic analysis and divergence time estimates in butterflies, BMC Evolutionary Biology, 9, Article no. 99.
Limenitinae	Limenitis archippus	BRh	Franklin County, Massachussets, USA	EU358777	Pohl, N., Sison-Mangus, M. P., Yee, E. N. Liswi, S. W. & Briscoe, A. D. (2009). Impact of duplicate gene copies on phylogenetic analysis and divergence time estimates in butterflies, BMC Evolutionary Biology, 9, Article no. 99.
Limenitinae	Limenitis archippus	LWRh	Goose Lake, Dane County, Wisconsin, USA	DQ212963	Frentiu, F. D., Bernard, G. D., Cuevas, C. I., Sison-Mangus, M. P., Prudic, K. L. & Briscoe, A. D. (2007). Adaptive evolution of color vision as seen through the eyes of butterflies, Proceedings of the National Academy of Sciences, 104, 8634-8640.
Danainae	Danaus plexippus	UVRh	Eagle Pass, Texas, USA	AAU07979	Sauman, I., Briscoe, A. D., Zhu, H., Shi, D., Froy, O., Stalleicken, J., Yuan, Q., Casselman, A. & Reppert, S. M. (2005). Connecting the navigational clock to sun compass input in monarch butterfly brain, Neuron, 46, 457-467.
Danainae	Danaus plexippus	BRh	Eagle Pass, Texas, USA	AY605544	Sauman, I., Briscoe, A. D., Zhu, H., Shi, D., Froy, O., Stalleicken, J., Yuan, Q., Casselman, A. & Reppert, S. M. (2005). Connecting the navigational clock to sun compass input in monarch butterfly brain, Neuron, 46, 457-467.
Danainae	Danaus plexippus	LWRh	Eagle Pass, Texas, USA	AY605545	Sauman, I., Briscoe, A. D., Zhu, H., Shi, D., Froy, O., Stalleicken, J., Yuan, Q., Casselman, A. & Reppert, S. M. (2005). Connecting the navigational clock to sun compass input in monarch butterfly brain, Neuron, 46, 457-467.
Danainae	Danaus gilippuss	UVRh	Collier County, Florida, USA	EU449017	Pohl, N., Sison-Mangus, M. P., Yee, E. N. Liswi, S. W. & Briscoe, A. D. (2009). Impact of duplicate gene copies on phylogenetic analysis and divergence time estimates in butterflies, BMC Evolutionary Biology, 9, Article no. 99.
Danainae	Danaus gilippuss	BRh	Collier County, Florida, USA	EU358779	Pohl, N., Sison-Mangus, M. P., Yee, E. N. Liswi, S. W. & Briscoe, A. D. (2009). Impact of duplicate gene copies on phylogenetic analysis and divergence time estimates in butterflies, BMC Evolutionary Biology, 9, Article no. 99.
Danainae	Danaus gilippuss	LWRh	Collier County, Florida, USA	EU352197	Pohl, N., Sison-Mangus, M. P., Yee, E. N. Liswi, S. W. & Briscoe, A. D. (2009). Impact of duplicate gene copies on phylogenetic analysis and divergence time estimates in butterflies, BMC Evolutionary Biology, 9, Article no. 99.
Danainae	Greta morgane	UVRh	Stratford Upon Avon Butterfly Farm, Wariwckshire, UK	OR612341	Cicconardi, F. C., Morris, B. J. & Montgomery, S. H. (2023). Comparative antennal transcriptomics in Ithomiini butterflies reveals novel sex-specific genes and hyper-diverse inter-species expression pattern, in prep.
Danainae	Greta morgane	BRh	Stratford Upon Avon Butterfly Farm, Warwickshire, UK	OR612333	Cicconardi, F. C., Morris, B. J. & Montgomery, S. H. (2023). Comparative antennal transcriptomics in Ithomiini butterflies reveals novel sex-specific genes and hyper-diverse inter-species expression pattern, in prep.
Danainae	Greta morgane	LWRh	Stratford Upon Avon Butterfly Farm, Warwickshire, UK	OR612338	Cicconardi, F. C., Morris, B. J. & Montgomery, S. H. (2023). Comparative antennal transcriptomics in Ithomiini butterflies reveals novel sex-specific genes and hyper-diverse inter-species expression pattern, in prep.
Danainae	Mechanitis polymnia	UVRh	Stratford Upon Avon Butterfly Farm, Warwickshire, UK	OR612343	Cicconardi, F. C., Morris, B. J. & Montgomery, S. H. (2023). Comparative antennal transcriptomics in Ithomiini butterflies reveals novel sex-specific genes and hyper-diverse inter-species expression pattern, in prep.
Danainae	Mechanitis polymnia	BRh	Stratford Upon Avon Butterfly Farm, Warwickshire, UK	OR612336	Cicconardi, F. C., Morris, B. J. & Montgomery, S. H. (2023). Comparative antennal transcriptomics in Ithomiini butterflies reveals novel sex-specific genes and hyper-diverse inter-species expression pattern, in prep.
Danainae	Mechanitis polymnia	LWRh	Stratford Upon Avon Butterfly Farm, Warwickshire, UK	OR612337	Cicconardi, F. C., Morris, B. J. & Montgomery, S. H. (2023). Comparative antennal transcriptomics in Ithomiini butterflies reveals novel sex-specific genes and hyper-diverse inter-species expression pattern, in prep.
Danainae	Methona confusa	UVRh	Stratford Upon Avon Butterfly Farm, Warwickshire, UK	OR612342	Cicconardi, F. C., Morris, B. J. & Montgomery, S. H. (2023). Comparative antennal transcriptomics in Ithomiini butterflies reveals novel sex-specific genes and hyper-diverse inter-species expression pattern, in prep.
Danainae	Methona confusa	BRh	Stratford Upon Avon Butterfly Farm, Warwickshire, UK	OR612334	Cicconardi, F. C., Morris, B. J. & Montgomery, S. H. (2023). Comparative antennal transcriptomics in Ithomiini butterflies reveals novel sex-specific genes and hyper-diverse inter-species expression pattern, in prep.
Danainae	Methona confusa	LWRh	Stratford Upon Avon Butterfly Farm, Warwickshire, UK	OR612340	Cicconardi, F. C., Morris, B. J. & Montgomery, S. H. (2023). Comparative antennal transcriptomics in Ithomiini butterflies reveals novel sex-specific genes and hyper-diverse inter-species expression pattern, in prep.
Danainae	Tithorea harmonia	UVRh1	Stratford Upon Avon Butterfly Farm, Warwickshire, UK	OR612344	Cicconardi, F. C., Morris, B. J. & Montgomery, S. H. (2023). Comparative antennal transcriptomics in Ithomiini butterflies reveals novel sex-specific genes and hyper-diverse inter-species expression pattern, in prep.
Danainae	Tithorea harmonia	UVRh1	Stratford Upon Avon Butterfly Farm, Warwickshire, UK	OR612345	Cicconardi, F. C., Morris, B. J. & Montgomery, S. H. (2023). Comparative antennal transcriptomics in Ithomiini butterflies reveals novel sex-specific genes and hyper-diverse inter-species expression pattern, in prep.
Danainae	Tithorea harmonia	BRh	Stratford Upon Avon Butterfly Farm, Warwickshire, UK	OR612335	Cicconardi, F. C., Morris, B. J. & Montgomery, S. H. (2023). Comparative antennal transcriptomics in Ithomiini butterflies reveals novel sex-specific genes and hyper-diverse inter-species expression pattern, in prep.
Danainae	Tithorea harmonia	LWRh	Stratford Upon Avon Butterfly Farm, Warwickshire, UK	OR612339	Cicconardi, F. C., Morris, B. J. & Montgomery, S. H. (2023). Comparative antennal transcriptomics in Ithomiini butterflies reveals novel sex-specific genes and hyper-diverse inter-species expression pattern, in prep.
Satyrinae	Coenonympha tullia	UVRh	Boulder, Colorado, USA	EU449020	Pohl, N., Sison-Mangus, M. P., Yee, E. N. Liswi, S. W. & Briscoe, A. D. (2009). Impact of duplicate gene copies on phylogenetic analysis and divergence time estimates in butterflies, BMC Evolutionary Biology, 9, Article no. 99.
Satyrinae	Coenonympha tullia	BRh	Boulder, Colorado, USA	EU358782	Pohl, N., Sison-Mangus, M. P., Yee, E. N. Liswi, S. W. & Briscoe, A. D. (2009). Impact of duplicate gene copies on phylogenetic analysis and divergence time estimates in butterflies, BMC Evolutionary Biology, 9, Article no. 99.
Satyrinae	Coenonympha tullia	LWRh	Boulder, Colorado, USA	DQ924374	Frentiu, F. D., Bernard, G. D., Sison-Mangus, M. P., Brower, A. D. & Briscoe, A. D. (2007). Gene duplication is an evolutionary mechanism for expanding spectral diversity in the long-wavelength photopigments of butterflies, Molecular Biology and Evolution, 24, 2016-2028.
Satyrinae	Euphydryas chalcedona	UVRh	Mono County, California, USA	EU449014	Pohl, N., Sison-Mangus, M. P., Yee, E. N. Liswi, S. W. & Briscoe, A. D. (2009). Impact of duplicate gene copies on phylogenetic analysis and divergence time estimates in butterflies, BMC Evolutionary Biology, 9, Article no. 99.
Satyrinae	Euphydryas chalcedona	BRh	Mono County, California, USA	EU358776	Pohl, N., Sison-Mangus, M. P., Yee, E. N. Liswi, S. W. & Briscoe, A. D. (2009). Impact of duplicate gene copies on phylogenetic analysis and divergence time estimates in butterflies, BMC Evolutionary Biology, 9, Article no. 99.
Satyrinae	Euphydryas chalcedona	LWRh	Mono County, California, USA	DQ924373	Frentiu, F. D., Bernard, G. D., Sison-Mangus, M. P., Brower, A. D. & Briscoe, A. D. (2007). Gene duplication is an evolutionary mechanism for expanding spectral diversity in the long-wavelength photopigments of butterflies, Molecular Biology and Evolution, 24, 2016-2028.
Nymphalinae	Vanessa cardui	UVRh	Carolina Biological Supply Co. Burlington, North Carolina, USA	AF414074	Briscoe, A. D., Bernard, G. D., Szeto, A. S., Nagy, L. M. & White, R. H. (2003). Not all butterfly eyes are created equal: rhodopsin absorption spectra, molecular identification, and localization of ultraviolet-, blue-, and green-sensitive rhodopsin-encoding mRNAs in the retina of Vanessa cardui, Journal of Comparative Neurology, 458, 334-349.
Nymphalinae	Vanessa cardui	BRh	Carolina Biological Supply Co. Burlington, North Carolina, USA	AF414075	Briscoe, A. D., Bernard, G. D., Szeto, A. S., Nagy, L. M. & White, R. H. (2003). Not all butterfly eyes are created equal: rhodopsin absorption spectra, molecular identification, and localization of ultraviolet-, blue-, and green-sensitive rhodopsin-encoding mRNAs in the retina of Vanessa cardui, Journal of Comparative Neurology, 458, 334-349.
Nymphalinae	Vanessa cardui	LWRh	Carolina Biological Supply Co. Burlington, North Carolina, USA	AF385333	Briscoe, A. D., Bernard, G. D., Szeto, A. S., Nagy, L. M. & White, R. H. (2003). Not all butterfly eyes are created equal: rhodopsin absorption spectra, molecular identification, and localization of ultraviolet-, blue-, and green-sensitive rhodopsin-encoding mRNAs in the retina of Vanessa cardui, Journal of Comparative Neurology, 458, 334-349.

### Sheet: S2 Eyeshine raw data
S2: Eyeshine Raw Data
Species	ID	Sex	Response Time (s) (20 min DA)	Response Time (s) (10 min DA)	Response Time (s) (5 min DA)	Response Time (s) (1 min DA)	Response Time (s) (30 sec DA)	Initial Response Time (s) (Habituation exp)	Final Response Time (s) (Habituation exp)	Initial - Final Response Time (s) (habituation exp)	Dorsal Response Time (s) (10 min DA)	Ventral Response Time (s) (10 min DA)	Yellow:Red Ommatidia Ratio	Dorsal ommatidial count	Ventral ommatidial count	Frontal ommatidial count
Greta morgane	Greta1	Female	7.6	6.13	4.9	4.43	3.39	1.79	2.24	-0.45	4.76	9.3	1.64706	25	21	62
Greta morgane	Greta2	Male	7.29	6.72	5.96	5.03	4.05	2.43	2.17	0.26	4.92	7.64	19.5	21	85	90
Greta morgane	Greta3	Male	6.48	6.46	5.82	4.75	2.47	1.16	1.77	-0.61	4.72	9.22	13.8571	24	67	104
Greta morgane	Greta4	Male	8.89	8.46	7.23	6.06	4.86	1.94	2.09	-0.15	7.21	7.72	4.16667	27	49	93
Greta morgane	Greta5	Female	5.6	5.45	4.74	4.04	2.62	2.21	2.06	0.15	4.88	7.76	24	30	58	75
Greta morgane	Greta6	Female	6.02	5.25	4.97	3.02	2.43	1.07	1.18	-0.11	4.93	8.07	7.33333	34	36	75
Greta morgane	Greta7	Female	8.27	7.87	7.05	5.85	4.21	2.06	1.57	0.49	5.71	8.05	4.8	37	62	58
Greta morgane	Greta8	Male	9.06	8.6	7.97	7.21	5.88	4.62	3.1	1.51	5.87	9.65	4.11538	35	73	133
Greta morgane	Greta9	Female	7.09	6.88	5.79	4.04	3.64	1.88	1.89	-0.01	5.79	8.09	66	29	44	67
Greta morgane	Greta10	Male	8.48	7.54	7.68	6.6	6.63	2.33	2.51	-0.18	5.29	11.08	4.05263	35	71	96
Greta morgane	Greta11	Male	8.59	7.37	6.93	6.31	4.97	3.08	2.96	0.12	4.04	7.93	2.30769	NA	NA	43
Greta morgane	Greta12	Female	6.08	5.68	5.19	4.91	4.62	2.86	3.15	-0.29	5.31	5.86	0	30	65	54
Mechanitis polymnia	Mech1	Female	8.91	8.34	7.64	4.93	4.74	3.41	2.41	1	10.85	10.69	12.5	NA	NA	25
Mechanitis polymnia	Mech2	Male	9.55	8.99	7.21	5.13	NA	3.45	2.64	0.81	NA	11.9	0	NA	NA	69
Mechanitis polymnia	Mech3	Male	6.25	5.72	5.67	4.85	4.17	1.82	2.24	-0.42	7.48	12.4	2.3913	31	NA	78
Mechanitis polymnia	Mech4	Female	8.27	7.64	7.22	5.82	4.4	3.51	2.78	0.73	8.01	13.36	4.35714	22	58	75
Mechanitis polymnia	Mech5	Female	8.06	7.45	6.62	4.23	4.56	2.37	2.35	0.02	6.52	7.63	6.27273	41	93	84
Mechanitis polymnia	Mech6	Female	NA	NA	NA	4.82	2.92	1.47	2.74	-1.27	5.7	16.31	34.5	40	60	71
Mechanitis polymnia	Mech7	Male	7.82	6.27	6.6	4.88	4.03	3.51	2.51	1	7.06	8.44	3.42105	24	73	84
Mechanitis polymnia	Mech8	Male	6.6	5.85	6.75	4.72	4.25	2.78	3.41	-0.63	9.3	10	0	27	135	60
Mechanitis polymnia	Mech9	Female	4.2	7.3	6.29	4.64	3.39	2.07	2.6	-0.53	7.71	13.73	0	39	100	68
Mechanitis polymnia	Mech10	Male	7.11	6.58	5.25	3.92	2.72	1.55	2.53	-0.98	8.85	13.13	0	28	91	63
Mechanitis polymnia	Mech11	Female	8.06	7.31	5.45	3.29	2.84	3.82	2.57	1.25	8.78	9.55	3	NA	80	78
Mechanitis polymnia	Mech12	Male	7.99	6.98	4.24	3.75	3	2.23	1.8	0.43	9.19	13.33	0	35	92	51
Tithorea harmonia	Tith1	Female	4.37	4.29	3.76	2.94	2.03	2.58	2.36	0.22	4.84	4.19	22.5	24	69	62
Tithorea harmonia	Tith2	Male	4.83	3.8	2.76	1.84	1.2	1.9	1.71	0.19	5.75	6.21	22	NA	NA	73
Tithorea harmonia	Tith3	Male	5.78	5.15	4.88	3.37	1.87	2.17	1.92	0.25	4.82	6.66	0.14	26	69	67
Tithorea harmonia	Tith4	Male	7.51	6.64	6.66	4.52	4.19	1.82	1.72	0.1	3.98	5.87	NA	49	NA	62
Tithorea harmonia	Tith5	Male	5.62	5.23	3.36	3.23	2.41	1.7	1.48	0.22	4.48	6.14	0.0722892	39	82	100
Tithorea harmonia	Tith6	Female	7.87	6.37	4.68	3.1	2.11	1.52	1.47	0.05	5.84	10.18	0.938776	56	50	108
Tithorea harmonia	Tith7	Male	4.44	4.73	3.66	2.82	2.72	NA	NA	NA	5.5	5.4	NA	NA	67	98
Tithorea harmonia	Tith8	Female	4.26	3.61	3.3	2.29	2.05	2.66	2.06	0.5	5.52	6.09	NA	49	75	61
Tithorea harmonia	Tith9	Female	6.08	6.01	4.92	3.46	3.13	1.53	1.25	0.28	4.67	18.02	NA	28	NA	86
Tithorea harmonia	Tith10	Female	5.29	5.21	5.19	2.78	2.17	2	1.88	0.12	5.6	7.97	NA	42	70	101
Tithorea harmonia	Tith11	Female	7.71	6.82	5.87	5.26	3.17	1.98	1.78	0.2	12.54	11.93	0.0694444	43	44	78
Tithorea harmonia	Tith12	Female	6.64	6.76	5.8	4.25	4.03	1.9	1.82	0.08	8.44	9.54	NA	NA	74	84
Methona confusa	Meth1	Female	7.29	6.05	6.03	2.78	3.82	3.11	2.65	0.46	5.46	31.83	0	20	41	125
Methona confusa	Meth2	Female	4.2	3.54	2.95	2.56	2.17	1.26	0.59	0.67	2.96	5.05	NA	NA	51	152
Methona confusa	Meth3	Male	5.53	4.75	4.43	3.42	2.89	1.71	1.25	0.46	4.06	9.81	0	NA	51	138
Methona confusa	Meth4	Male	4.58	4.23	3.77	2.75	2.6	2.05	1.76	0.29	3.94	6.94	0	44	65	94
Methona confusa	Meth5	Female	3.88	3.62	3.23	2.99	2.57	1.59	1.35	0.24	4.09	6.34	0	39	83	92
Methona confusa	Meth6	Female	4.96	4.34	4.01	2.77	2.61	0.92	0.86	0.05	3.59	5.5	NA	29	65	102
Methona confusa	Meth7	Male	6.74	6.15	5.93	4.45	4.09	1.76	1.3	0.46	3.17	5.38	0	NA	73	74
Methona confusa	Meth8	Male	5.34	4.39	5.48	3.35	2.3	1.15	1.41	-0.26	4.35	8.03	NA	13	65	140
Methona confusa	Meth9	Female	3.82	3.68	3	2.33	1.47	2.35	1.64	0.71	3.23	4.8	0	39	93	85
Methona confusa	Meth10	Male	6.64	5.68	5.35	4.19	2.67	1.45	1.32	0.13	4.23	5.99	0	40	64	103
Methona confusa	Meth11	Female	4.84	4.61	4.21	3.58	3.06	3.29	2.96	0.33	3.57	7.66	0	33	97	105
Methona confusa	Meth12	Female	5.65	5.48	5.41	4.06	3.74	2.41	1.78	0.63	3.41	7.68	0	56	77	130

### Sheet: S3 Anatomical raw data
S3: Anatomical raw data
Species	ID	Sex	log(Body Size (g))	log(IOD)	log(CBR)	log(EYE)	log(LF)	log(LV)	log(LD)	log(AF)	log(AV)	log(AD)	DF	DV	DD	log(LAM)	log(ME)	log(LOP)	log(LOB)	log(OL)		Key
Greta morgane	greta_1	Female	-1.88606	3.14529	8.00189	9.18084	2.60121	2.56802	2.33282	0.528788	0.670555	0.638489	24.3578	23.3678	18.2322	7.82843	8.12672	6.98451	7.29396	8.36281		IOD	Inter-ocular distance (μm)
Greta morgane	greta_2	Male	-1.69897	3.18336	8.10029	9.42987	2.70997	2.63386	2.36805	0.492062	0.510098	0.669317	23.1756	22.6222	18.7722	8.00225	8.24345	7.06748	7.36138	8.49185		CBR	Central brain volume (μm3)
Greta morgane	greta_3	Male	-1.82391	3.13226	7.98687	9.36163	2.67693	2.62582	2.59133	0.519828	0.521574	0.435101	21.0922	22.3622	18.9344	7.83681	8.12904	6.9369	7.23725	8.3602		EYE	Eye volume (μm3)
Greta morgane	greta_4	Male	-1.74473	3.13976	7.96845	9.33871	2.70815	2.59137	2.41272	0.489255	0.577109	0.604226	21.1944	19.2822	17.3278	7.90038	8.11704	6.96579	7.25301	8.37581		LF	Frontal ommatidial length (μm)
Greta morgane	greta_5	Female	-1.76955	3.11707	7.99092	9.22125	2.68506	2.65723	2.51284	0.443576	0.528059	0.515432	21.4689	23.5322	16.8178	7.64697	8.04856	6.83934	7.1935	8.25215		LV	Ventral ommatidial length (μm)
Greta morgane	greta_6	Female	-1.72125	3.13103	7.9825	9.16688	2.64966	2.69281	2.45665	0.430398	0.462398	0.592177	22.8422	21.2078	17.8756	7.82503	8.07984	6.99341	7.20567	8.32823		LD	Dorsal ommatidial length (μm)
Mechanitis polymnia	mech_1	Female	-1.85387	3.1522	7.98613	9.11934	2.45444	2.59181	2.34215	0.56573	0.534872	0.673328	21.1289	21.4822	17.3589	7.56374	7.86271	6.60106	6.93866	8.08704		AF	Frontal interommatidial angle (°)
Mechanitis polymnia	mech_2	Male	-1.79588	3.14717	7.90236	9.23048	2.57004	2.66502	2.42487	0.47509	0.464887	0.584331	21.4422	22.53	17.03	7.80444	7.95635	6.78988	7.04906	8.23437		AV	Ventral interommatidial angle (°)
Mechanitis polymnia	mech_3	Male	-1.76955	3.16494	7.90168	9.29539	2.62932	2.64181	2.46961	0.424882	0.462398	0.593655	21.3211	21.73	15.75	7.60635	7.98176	6.73793	7.07747	8.18669		AD	Dorsal interommatidial angle (°)
Mechanitis polymnia	mech_4	Female	-1.79588	3.17138	7.91817	9.20778	2.65854	2.60256	2.48144	0.463296	0.405972	0.604946	19.5644	19.2122	17.0767	7.75869	8.01621	6.8426	7.1093	8.25767		DF	Frontal facet diameter (μm)
Mechanitis polymnia	mech_5	Female	-1.55284	3.179	7.93738	9.3188	2.71417	2.72595	2.52729	0.446848	0.608169	0.529345	19.1656	21.9944	16.17	7.61367	8.12433	6.8413	7.2014	8.29462		DV	Ventral facet diameter (μm)
Mechanitis polymnia	mech_6	Female	-1.52288	3.14947	7.88385	9.23262	2.57906	2.5803	2.51301	0.478133	0.433503	0.529772	20.3144	19.9944	18.1144	7.87307	8.01779	6.75925	7.13801	8.29737		DD	Dorsal facet diameter (μm)
Tithorea harmonia	tith_2	Male	-1.17393	3.23272	8.24262	9.68095	2.84535	2.79756	2.60135	0.389343	0.403692	0.496468	19.6889	23.2944	19.8522	7.84362	8.29121	7.03529	7.38436	8.47766		LAM	Lamina volume (μm3)
Tithorea harmonia	tith_3	Male	-1.27572	3.23989	8.22367	9.69416	2.84483	2.78052	2.67139	0.369958	0.396199	0.470312	24.5778	24.54	20.6256	7.78219	8.24676	6.98114	7.33091	8.42824		ME	Medulla volume (μm3)
Tithorea harmonia	tith_4	Male	-1.16749	3.2837	8.24338	9.63187	2.81921	2.79331	2.66802	0.402261	0.4319	0.491362	22.4478	24.2778	18.3389	7.9946	8.35502	7.14408	7.4626	8.56607		LOP	Lobula plate volume (μm3)
Tithorea harmonia	tith_5	Male	-1.1549	3.29211	8.22327	9.69442	2.78841	2.83117	2.62447	0.388989	0.477604	0.60206	24.7144	23.68	20.3833	7.91491	8.33395	7.06894	7.3982	8.52464		LOB	Lobula volume (μm3)
Tithorea harmonia	tith_6	Female	-1.03152	3.26055	8.27204	9.54957	2.74966	2.7897	2.59828	0.486572	0.362357	0.567026	22.2333	22.5589	17.7389	8.0253	8.3062	7.15623	7.41755	8.54267		OL	Optic lobe volume (μm3)
Methona confusa	meth_1	Female	-1.00877	3.28587	8.30153	9.76906	2.7799	2.69938	2.53879	0.399674	0.39794	0.555498	22.6989	25.9822	19.3411	8.1291	8.40613	7.11297	7.45757	8.6345
Methona confusa	meth_2	Female	-0.882729	3.31616	8.30029	9.65449	2.69912	2.75735	2.52964	0.466423	0.48192	0.558308	22.0978	22.0144	18.7578	8.08931	8.36521	7.02456	7.43488	8.59382
Methona confusa	meth_3	Male	-1.00436	3.30541	8.24406	9.82539	2.79194	2.76202	2.69247	0.394277	0.341764	0.528488	21.5833	24.8656	19.74	8.08307	8.42549	7.12707	7.52061	8.6375
Methona confusa	meth_4	Male	-0.954677	3.30649	8.19931	9.73119	2.82503	2.77972	2.55312	0.398114	0.508305	0.633468	20.8144	25.9611	16.15	8.19882	8.41138	7.17432	7.4994	8.66505
Methona confusa	meth_5	Female	-0.847712	3.29239	8.2375	9.62242	2.73665	2.77959	2.65767	0.409595	0.381416	0.537399	20.6544	24.9711	17.3644	8.03881	8.3784	7.11829	7.47752	8.59274
Methona confusa	meth_6	Female	-0.838632	3.29313	8.2606	9.62558	2.76026	2.72309	2.562	0.408749	0.516315	0.573259	20.5233	22.1567	16.48	8.11701	8.38261	7.16611	7.48613	8.62069

### Sheet: S4 Eyeshine analysis
S4: Eyeshine analysis
A) Yellow:Red frontal ommatidia (Yellow:Red ratio ~ Species/Sex)
	Species effect (df = 3)		Sex effect (df = 1)
	χ2	P	χ2	P
Yellow:red frontal ommatidia ratio	16.678	0.001	0.967	0.325
B) Response time (RT ~ Species*Sex)
	Species*Sex Interaction (df = 3)		Species effect (df = 3)		Sex effect (df = 1)
Eye region	F	P (adjusted)	F	P (adjusted)	F	P (adjusted)
Dorsal	1.565	0.6399	17.2357	<0.001	0.4574	1
Frontal	2.8596	0.1476	15.8702	<0.001	0.2898	1
Ventral	0.6719	1	1.6598	0.573	1.1248	0.8859
TukeyHSD interspecific comparisons
	Pairwise comparison P values (adjusted)
	Greta.Mechanitis	Greta.Tithorea	Greta.Methona	Mechanitis.Tithorea	Mechanitis.Methona	Tithorea.Methona
Dorsal RT	<0.001	0.631197	0.0869471	0.0060434	<0.001	0.0042873
Frontal RT	0.922084	0.0043137	<0.001	0.0008797	<0.001	0.361397
C) Habituation response time experiment (RT difference ~ 1 + Species*Sex)
	Species*Sex Interaction (df = 3)		Species effect (df = 3)		Sex effect (df = 1)
	F	P	F	P	F	P
Time difference	0.333	0.8015	0.596	0.6214	0.1043	0.7485
	t	P
Overall time difference (paired t-test, df =46)	2.3538	0.01146
D) No. of shining ommatidia by eye region (Mean count difference ~ 1) (df = 37)
Eye region	t	P	P (adjusted)
Dorsal v Frontal	-12.83	<0.001	<0.001
Dorsal v Ventral	-9.399	<0.001	<0.001
Frontal v Ventral	3.54	0.00103	0.00309
E) Intraindividual comparisons
i) ANOVAs, Interspecific, intersexual and interaction effects (Mean RT difference ~ 1 + Species*Sex)
	Species*Sex interaction (df = 3)		Species (df = 3)		Sex (df = 1)
Eye region	F	P (adjusted)	F	P (adjusted)	F	P (adjusted)
Dorsal v Frontal	2.2705	0.287	11.6268	<0.001	1.4624	0.702
Dorsal v Ventral	0.3707	1	0.7871	1	0.7379	1
Frontal v Ventral	0.8421	1	1.0588	1	1.2095	0.835
ii) Overall regional effects (Mean RT difference ~ 1)
Dorso-Frontal differences split by Species (df = 3)
Species	t	P	P (adjusted)
Greta morgane	-5.832	<0.001	<0.001
Mechanitis polymnia	3.527	0.00644	0.02576
Methona confusa	-3.255	0.00766	0.03064
Tithorea harmonia	1.003	0.337	1
Dorso-Ventral differences
t	P
-5.46	<0.001
Fronto-Ventral differences
t	P
-5.121	<0.001

### Sheet: S5 Micro-CT parameters
S5: Micro-CT parameters
Species	ID	X-ray kV	X-ray μA	Scan voxel size (μm)	Exposure	Number of projections	Frames per projection	Date of scan
Greta morgane	1	130	23	2.132	1415	3141	1	2021-08-27
Greta morgane	2	130	23	2.105	1415	3141	1	2021-08-27
Greta morgane	3	130	23	2.044	1415	3141	1	2021-11-08
Greta morgane	4	130	23	2.108	1415	3141	1	2021-11-09
Greta morgane	5	130	23	2.148	1415	3141	1	2021-11-09
Greta morgane	6	130	23	2.083	1415	3141	1	2021-11-10
Mechanitis polymnia	1	130	23	2.132	1415	3141	1	2021-08-27
Mechanitis polymnia	2	130	23	1.931	1415	3141	1	2021-09-03
Mechanitis polymnia	3	130	23	2.044	1415	3141	1	2021-11-08
Mechanitis polymnia	4	130	23	2.108	1415	3141	1	2021-11-09
Mechanitis polymnia	5	130	23	2.148	1415	3141	1	2021-11-09
Mechanitis polymnia	6	130	23	2.083	1415	3141	1	2021-11-10
Methona confusa	1	130	23	2.355	1415	3141	1	2021-08-23
Methona confusa	2	130	23	2.361	1415	3141	1	2021-08-27
Methona confusa	3	130	23	2.398	1415	3141	1	2021-11-08
Methona confusa	4	130	23	2.564	1415	3141	1	2021-11-09
Methona confusa	5	130	23	2.472	1415	3141	1	2021-11-10
Methona confusa	6	130	23	2.381	1415	3141	1	2021-11-11
Tithorea harmonia	2	130	23	2.361	1415	3141	1	2021-08-27
Tithorea harmonia	3	130	23	2.165	1415	3141	1	2021-09-03
Tithorea harmonia	4	130	23	2.398	1415	3141	1	2021-11-08
Tithorea harmonia	5	130	23	2.564	1415	3141	1	2021-11-09
Tithorea harmonia	6	130	23	2.472	1415	3141	1	2021-11-10

### Sheet: S6 Micro-CT analysis
S6: Micro-CT Eye and Neuronanatomical comparisons
A) Species/Sex/interaction ANOVAs (Dependent variable ~ IOD + Species*Sex)										B) Raw Facet Diameter analysis (Dependent variable ~ Species*Sex)
	IOD (df = 1)		Species*Sex Interaction (df = 3)		Species (df = 3)		Sex (df = 1)				Species*Sex Interaction (df = 3)		Species (df = 3)		Sex
Dependent variable	F	P	F	P	F	P	F	P		Dependent variable	F	P (adjsuted)	F	P (adjsuted)	F	P (adjsuted)
EYE	284.337	<0.001	1.0891	0.386026	6.2323	0.006552	17.3577	0.000951		D (dorsal)	1.1103	1	4.1494	0.075	0.3827	1
LAM	43.228	<0.001	1.1521	0.36266	4.6169	0.01905	0.2028	0.65939		D (frontal)	1.8401	0.549	8.4292	0.006	0.206	1
ME	216.028	<0.001	0.3594	0.783268	12.5429	<0.001	0.1425	0.711497		D (ventral)	1.4032	0.843	6.3734	0.015	1.1364	0.909
LOP	65.1079	<0.001	0.684	0.576451	11.8059	<0.001	0.0039	0.950805		TukeyHSD interspecific comparisons
LOB	135.221	<0.001	0.2615	0.851903	14.1796	<0.001	0.0036	0.952834			P values (adjusted)
OL	163.24	<0.001	0.7282	0.552008	11.1918	0.0005172	0.2244	0.642978			Pairwise comparisons
L (dorsal)	17.7987	0.0008585	0.29	0.831932	2.1123	0.144567	0.5988	0.451903		Dependent variables	Greta.Mechanitis	Greta.Tithorea	Greta.Methona	Mechanitis.Tithorea	Mechanitis.Methona	Tithorea.Methona
L (frontal)	28.6866	<0.001	0.363	0.780723	4.2919	0.0240935	2.4761	0.13791		D (frontal)	0.0330507	0.305636	0.410571	0.001269	0.458726	0.0210536
L (ventral)	51.8369	<0.001	0.6461	0.59817	4.0483	0.02888	0.1657	0.69009		D (ventral)	0.6807	0.2675	0.0571316	0.041857	0.0064629	0.864184
ΔΦ (dorsal)	0.3159	0.583	0.4349	0.7314	2.2083	0.1324	0.2945	0.5959
ΔΦ (frontal)	16.8926	0.001061	2.1378	0.141231	1.2346	0.334274	2.2799	0.153295
ΔΦ (ventral)	6.2843	0.02513	0.3896	0.76234	1.8318	0.18768	0.2249	0.64265
D (dorsal)	2.5615	0.1318	1.0688	0.3939	2.9396	0.0698	0.2814	0.6041
D (frontal)	0.5424	0.47362	1.4282	0.27646	3.5718	0.04168	0.009	0.92589
D (ventral)	13.4135	0.002561	1.2505	0.329047	1.2763	0.320806	1.1342	0.304907
C) Standardised major axis regression analysis
Interspecific comparisons (df = 3)
	Slope shift (Dependent variable ~ IOD*Species)			Elevation shift (Dependent variable ~ IOD + Species, type = "elevation")
Dependent variable	Likelihood ratio	P		Wald statistic	P
EYE	2.796	0.42417		8.483	0.037011
LAM	2.831	0.41846		17.86	<0.001
ME	7.794	0.050465		43.42	<0.001
LOP	1.793	0.61646		39.27	<0.001
LOB	5.307	0.15063		40.8	<0.001
OL	4.216	0.23908		30.68	<0.001
L (frontal)	4.621	0.20176		23.08	<0.001
L (ventral)	6.658	0.083626		15.25	0.0016162
Intersexual comparisons (df = 1)
Dependent variable	Likelihood ratio	P		Wald statistic	P
EYE	0.0009855	0.97496		12.37	<0.001
Pairwise interspecific comparisons
Test statistics
Elevation shift	Test statistics
Dependent variable	Greta.Mechanitis	Greta.Tithorea	Greta.Methona	Mechanitis.Tithorea	Mechanitis.Methona	Tithorea.Methona
EYE	6.64271	0.381595	3.64871	0.00654105	3.07557	5.03525
LAM	6.36457	8.51928	5.25849	4.40515	26.1042	0.217919
ME	29.2471	16.0864	16.94	0.00464485	1.7079	1.00982
LOP	32.4256	4.62389	4.60585	0.857226	2.46707	1.35406
LOB	34.824	10.0051	10.3136	0.435017	1.07482	0.0170648
OL	22.239	12.6777	9.97802	0.16248	0.913174	0.8315
L (frontal)	10.3366	15.955	3.62984	5.98234	20.1217	1.16144
L (ventral)	1.72661	0.0428432	6.55682	0.303795	8.66158	13.7907
Elevation shift	P values (adjusted)
Dependent variable	Greta.Mechanitis	Greta.Tithorea	Greta.Methona	Mechanitis.Tithorea	Mechanitis.Methona	Tithorea.Methona
EYE	0.05827	0.99012	0.29283	1	0.39157	0.14007
LAM	0.067851	0.0209	0.12409	0.196622	<0.001	0.997846
ME	<0.001	<0.001	<0.001	1	0.720193	0.896641
LOP	<0.001	0.17488	0.17658	0.92767	0.52361	0.81415
LOB	<0.001	0.0093301	0.0078973	0.98608	0.88221	0.999999
OL	<0.001	0.0022183	0.0094677	0.999058	0.916799	0.932457
L (frontal)	0.00779948	<0.001	0.295705	0.0836266	<0.001	0.862036
L (ventral)	0.715145	0.999981	0.0610748	0.994629	0.0193416	0.0012254
Elevation shift	P values (unadjusted)
Dependent variable	Greta.Mechanitis	Greta.Tithorea	Greta.Methona	Mechanitis.Tithorea	Mechanitis.Methona	Tithorea.Methona
EYE	0.0099562	0.536751	0.0561127	0.93554	0.0794766	0.0248365
LAM	0.011642	0.003514	0.02184	0.035831	<0.001	0.64063
ME	<0.001	<0.001	<0.001	0.94566	0.19126	0.31495
LOP	<0.001	0.03153	0.031863	0.354516	0.116254	0.24457
LOB	<0.001	0.0015611	0.0013206	0.509537	0.29986	0.896066
OL	<0.001	0.00037005	0.0015842	0.686884	0.339274	0.361839
L (frontal)	0.0013042	<0.001	0.0567522	0.0144498	<0.001	0.281168
L (ventral)	0.188845	0.836021	0.0104483	0.581513	0.00324989	<0.001
D) Covariance analysis
i) t-values							ii) p-values							iii) association with IOD, Species and Sex
	EYE	LAM	ME	LOP	LOB			EYE	LAM	ME	LOP	LOB			IOD		Species		Sex
EYE		0.518	3.673	-1.752	-1.758		EYE		0.61157	0.00263	0.09878	0.10014		Neuropil	F	p-value	F	p-value	F	p-value
LAM	0.476		-0.623	2.382	0.317		LAM	0.6398		0.5416	0.0298	0.7556		EYE	1308.84	<0.001	14.2315	<0.001	49.1236	<0.001
ME	3.359	-0.271		0.848	7.206		ME	0.00372	0.79072		0.41023	<0.001		LAM	56.2115	<0.001	2.6825	0.090151	0.0022	0.962991
LOP	-1.721	2.381	1.151		0.63		LOP	0.1037	0.0298	0.2664		0.5372		ME	5308.91	<0.001	2.6163	0.0953376	13.3337	0.0029288
LOB	-1.623	0.029	7.642	1.226			LOB	0.1229	0.9768	<0.001	0.2368			LOP	273.786	<0.001	3.5297	0.0456	4.6574	0.05021
														LOB	1545.67	<0.001	0.7599	0.53637	3.4018	0.08803
E) Intraindividual comparisons
i) ANOVAs, Interspecific, intersexual and interaction effects (Mean difference ~ 1 + Species*Sex)
	Species*Sex interaction (df = 3)		Species (df = 3)		Sex (df = 1)
Mean difference	F	P (adjusted)	F	P (adjusted)	F	P (adjusted)
L (dorsal v frontal)	0.0169	1	1.267	0.963	0.4295	1
L (dorsal v ventral)	0.4199	1	0.0987	1	0.1255	1
L (frontal v ventral)	0.8953	1	1.8769	0.531	1.7541	0.615
ΔΦ (dorsal v frontal)	0.6719	1	0.8529	1	0.4008	1
ΔΦ (dorsal v ventral)	0.7548	1	1.5741	0.711	0.0139	1
ΔΦ (frontal v ventral)	1.7284	0.612	0.7695	1	0.222	1
D (dorsal v frontal)	5.1486	0.03612	1.6291	0.6741	0.0831	1
D (dorsal v ventral)	1.8339	0.5529	2.3681	0.3351	0.2023	1
D (frontal v ventral)	0.5429	1	4.8694	0.04404	0.4139	1
ii) Overall Regional effects (Mean difference ~ 1) (df = 22)				Sex effects in Dorsal v Frontal D split by Species (df = 1)
Mean difference	t	P (adjusted)		Species	F	P (adjusted)
L (dorsal v frontal)	-12.17	<0.001		Greta morgane	4.762	0.28356
L (dorsal v ventral)	-12.9	<0.001		Mechanitis polymnia	11.55	0.324
L (frontal v ventral)	0.708	1		Methona confusa	0.07877	1
				Tithorea harmonia	2.384	0.6609
ΔΦ (dorsal v frontal)	8.949	<0.001
ΔΦ (dorsal v ventral)	5.342	<0.001		Species effects in Dorsal v Frontal D split by Sex
ΔΦ (frontal v ventral)	-1.819	0.747		Sex	F	P (adjusted)
				Male	1.165	0.778
D (dorsal v frontal)	-17.31	<0.001		Female	9.406	0.01
D (dorsal v ventral)	-11.84	<0.001
				Dorsal v Frontal D TukeyHSD interspecific comparisons
				Pairwise comparison P values (adjusted)
				Sex	Greta.Mechanitis	Greta.Tithorea	Greta.Methona	Mechanitis.Tithorea	Mechanitis.Methona	Tithorea.Methona
				Female	0.004152	0.71958	0.0245607	0.159139	0.48753	0.512277
				Frontal v Ventral D split by Species
				Species	t	P (adjusted)
				Greta morgane	0.445	1
				Mechanitis polymnia	-1.38	0.904
				Methona confusa	-3.799	0.052
				Tithorea harmonia	-0.363	1
